# Ongoing Replication Stress Response and New Clonal T Cell Development Discriminate Between Liver and Lung Recurrence Sites and Patient Outcomes in Pancreatic Ductal Adenocarcinoma

**DOI:** 10.1101/2022.05.04.490552

**Authors:** Jason M. Link, Carl Pelz, Patrick J. Worth, Sydney Owen, Dove Keith, Ellen M. Langer, Alison Grossblatt-Wait, Allison L. Creason, Julian Egger, Hannah Holly, Isabel English, Kevin MacPherson, Motoyuki Tsuda, Jeremy Goecks, Emek Demir, Adel Kardosh, Charles D. Lopez, Brett C. Sheppard, Alex Guimaraes, Brian Brinkerhoff, Terry K. Morgan, Gordon Mills, Jonathan Brody, Rosalie C. Sears

## Abstract

**Background and Aims:** Metastatic pancreatic adenocarcinoma (mPDAC) is lethal, yet a subset of patients who have metastatic disease that spreads only to the lung have better outcomes. We identified unique transcriptomic and immune features that distinguish patients who develop metastases in the liver (liver cohort) versus those with lung-avid but liver-averse mPDAC (lung cohort).

**Methods:** We used clinical data from the Oregon Pancreas Tissue Registry to identify PDAC patients with liver and/or lung metastases. Gene expression and genomic alteration data from 290 PDAC tumors were used to identify features unique to patients from the liver and lung cohorts. In parallel, T cell receptor sequencing data from 289 patients were used to identify immune features unique to patients in the lung cohort.

**Results:** Lung cohort patients had better survival outcomes than liver cohort patients. Primary tumors from patients in the liver cohort expressed a novel gene signature associated with ongoing replication stress (RS) response predictive of poor patient outcome independent from known subtypes. In contrast, patients with tumors lacking the RS response signature survived longer, especially if their tumors had alterations in DNA damage repair genes. A subset of patients in the lung cohort demonstrated new T cell clonal development in their primary and metastatic tumors leading to diverse peripheral blood TCR repertoires.

**Conclusion:** Liver-avid metastatic PDAC is associated with an ongoing RS response, whereas tumors lacking the RS response with ongoing T cell clonal responses may have unique vulnerabilities allowing long-term survival in patients with lung-avid, liver-averse metastatic PDAC.
