## Supplemental Dataset 6 for "Ongoing Replication Stress Response and New Clonal T Cell Development Discriminate Between Liver and Lung Recurrence Sites and Patient Outcomes in Pancreatic Ductal Adenocarcinoma"

### Sheet: Blood Samples
Patient ID	Simpson's Evenness	Pielou Evenness	Clone Distribution Slope	Evenness Index	Lung Met Present in Patient	Liver Met Present in Patient	Percentage Tumor-Distinct Clones in Paired Tumor Sample
ST-00012931	0.264319	0.967741	3.68369	6.24851			45.0413
ST-00007165	0.00606277	0.810212	3.19598	0.659724			92.8571
ST-00003662	0.0483876	0.921248	2.49959	-0.227972			79.3578
ST-00021060	0.0832263	0.950256	2.65399	0.878436
ST-00014550	0.0952677	0.955161	2.9268	1.92972			76.7857
ST-00016968	0.00534874	0.831348	2.73166	-0.676633			58.4906
ST-00020282	0.00488753	0.718794	2.47014	-2.47356
ST-00020176	0.175699	0.971153	3.24745	3.94043			93.1507
ST-00017261	0.0525782	0.927049	2.61774	0.247508			80.292
ST-00018893	0.256883	0.97777	3.02491	4.11831			54.5213
ST-00017762	0.0122844	0.851101	2.58743	-0.9067			54.0659
ST-00019590	0.0189254	0.9485	3.28413	2.23905			74.4186
ST-00018616	0.100153	0.942049	2.69037	1.10365			51.9563
ST-00015973	0.408919	0.984624	3.55468	7.47541
ST-00020287	0.0630755	0.952518	2.91581	1.53715
ST-00018050	0.0333406	0.949684	3.06792	1.69756
ST-00020182	0.247055	0.976859	3.10743	4.27615
ST-00020206	0.0139718	0.917968	3.27745	1.90985			87.5
ST-00011357	0.00403528	0.855199	3.10077	0.707053			66.3677
ST-00017449	0.00182874	0.784347	2.74725	-1.05679			70.9589
ST-00020154	0.0919364	0.944772	2.69644	1.06075
ST-00022354	0.171511	0.970299	2.87174	2.67099			46.0847
ST-00020344	0.0181427	0.903282	2.8453	0.428247
ST-00020159	0.00599938	0.829756	2.61767	-1.05297
ST-00018963	0.00308013	0.791994	2.69038	-1.16414			76.3441
ST-00018426	0.00395765	0.866007	2.82764	-0.0891053
ST-00007288	0.118369	0.979314	3.83894	5.33135			100
ST-00020291	0.204528	0.985312	4.13905	7.25115			48.5714
ST-00018584	0.0534386	0.949107	3.03507	1.79518			72.4359
ST-00018136	0.0107565	0.917338	2.93928	0.774172			93.3884
ST-00015114	0.0958307	0.957546	2.71875	1.28072			85.9189
ST-00019945	0.0349133	0.935498	2.7644	0.610403			91.7391
ST-00020232	0.00269546	0.753247	2.71614	-1.40949			87.7551
ST-00013861	0.00271889	0.799924	2.42327	-1.96786			75.8772
ST-00020482	0.00265147	0.773133	3.00279	-0.313334			70.5584
ST-00020222	0.00398302	0.65226	2.25146	-3.75024			75.4032
ST-00018848	0.0134867	0.854487	2.42547	-1.39118			76.7483
ST-00016844	0.0103706	0.883544	3.07671	0.93256			50.9367
ST-00020336	0.108244	0.95815	2.96116	2.20121
ST-00020339	0.0014279	0.782833	2.94637	-0.427751
ST-00020191	0.0169236	0.921365	3.0474	1.2228
ST-00020279	0.201557	0.984219	3.82913	6.20575
ST-00019006	0.067892	0.951464	3.1273	2.26443			58.4314
ST-00020127	0.73489	0.993399	3.84589	11.8836			64.135
ST-00020226	0.135804	0.976132	3.05093	2.9298
ST-00017340	0.00119451	0.692537	3.13026	-0.590838			79.375
ST-00020128	0.000360565	0.603094	2.6044	-3.05533			72.8276
ST-00018821	0.00952631	0.842395	2.57791	-1.03928			98.4375
ST-00020077	0.384245	0.983276	3.39426	6.6871			59.6899
ST-00018179	0.00197346	0.772443	2.96304	-0.455129			81.8533
ST-00017975	0.0075064	0.887894	2.68396	-0.334727			95.8333
ST-00020208	0.0139581	0.904251	2.70625	-0.0581794
ST-00014575	0.00548032	0.854255	2.72063	-0.518959
ST-00021843	0.159508	0.95358	2.7816	2.11357			82.5355
ST-00020123	0.00237705	0.697879	2.47902	-2.64626			67.3729
ST-00018628	0.00752385	0.841512	2.75484	-0.49358			76.6589
ST-00020190	0.103876	0.956231	2.93426	2.05244			97.5787
ST-00020204	0.00863444	0.833916	2.48359	-1.42561
ST-00020285	0.0685882	0.953992	2.54735	0.41163			92.2892
ST-00017034	0.00241361	0.862383	2.75078	-0.384867
ST-00020211	0.233737	0.978013	3.00432	3.81284
ST-00016742	0.00997038	0.903069	2.66386	-0.247089			82.3432
ST-00020117	0.0190625	0.890886	2.39491	-1.12709			84.8355
ST-00017080	0.0534106	0.946907	2.6527	0.536104			93.2271
ST-00021071	0.0816368	0.973072	3.05126	2.34189
ST-00018260	0.0117718	0.871401	2.54512	-0.879061
ST-00021039	0.00943689	0.897077	2.60371	-0.497977
ST-00017549	0.0110042	0.887649	2.40333	-1.21074			86.6667
ST-00016911	0.00273479	0.663444	2.70082	-2.21182			86.755
ST-00010889	0.0180867	0.941518	3.05301	1.42208			96.6667
ST-00018257	0.00446727	0.838445	2.78947	-0.438744			77.686
ST-00022635	0.000257172	0.455259	2.95239	-3.16726			59.9022
ST-00015136	0.0707541	0.978912	3.45824	3.59787			4.71842
ST-00007120	0.116303	0.956578	2.83225	1.85368			71.4583
ST-00019458	0.0260021	0.945883	3.02982	1.46577			89.527
ST-00020165	0.024694	0.945749	2.80544	0.72321			81.0811
ST-00020905	0.050282	0.956261	2.73409	0.846009
ST-00020114	0.0280967	0.944754	2.94164	1.19205			56.8615
ST-00020223	0.0381797	0.940713	2.87982	1.06249			96.7836
ST-00017074	0.00037225	0.583573	2.82757	-2.49498			82.0276
ST-00018988	0.00338107	0.816464	2.75355	-0.750877			88.7446
ST-00015777	0.00445888	0.830887	2.39107	-1.79456			85.6909
ST-00020183	0.0429824	0.967234	3.01102	1.76043
ST-00019429	0.0113382	0.919498	3.17237	1.55444			6.69643
ST-00007146	0.00161275	0.771919	2.65327	-1.46812			92.4324
ST-00020236	0.00383299	0.776675	2.37211	-2.31717			81.2785
ST-00017227	0.00343998	0.856033	2.60668	-0.894879			96.3235
ST-00007185	0.0135213	0.920677	2.86071	0.576062			94.47
ST-00021066	0.0104899	0.873236	2.4643	-1.13916
ST-00008108	0.00240386	0.842691	2.91825	-0.00685394			76.5281
ST-00014490	0.0112289	0.912561	2.94221	0.748535			77.3723
ST-00017041	0.00506775	0.864489	2.51311	-1.11058			88.5838
ST-00020076	0.0301331	0.949658	2.7257	0.55388
ST-00021220	0.0514638	0.943713	2.64745	0.47204
ST-00020523	0.000572463	0.730332	2.76127	-1.47731
ST-00008601	0.0117131	0.896829	2.39816	-1.14316			94.2308
ST-00020093	0.00281069	0.850596	2.68055	-0.707404			80.6723
ST-00019194	0.0042231	0.888688	2.87678	0.263238			70.6807
ST-00014023	0.000993704	0.759592	2.5898	-1.78378			87.2299
ST-00019043	0.00682831	0.888428	2.62214	-0.537839			97.5871
ST-00007279	0.0356724	0.951643	3.07542	1.76257			100
ST-00020142	0.000897495	0.688009	2.51038	-2.6427
ST-00007382	0.00158402	0.710598	2.42723	-2.71583			99.7706
ST-00020640	0.0243253	0.915407	2.62171	-0.131055			92.4883
ST-00016858	0.00298985	0.848347	2.6677	-0.766073			91.7018
ST-00017945	0.000553085	0.591813	2.35019	-3.97253			91.1983
ST-00007234	0.00182925	0.754122	2.30422	-2.74736			97.2183
ST-00020312	0.0989075	0.949366	2.69829	1.17776
ST-00003635	0.00309383	0.876616	2.40689	-1.37395			92.9679
ST-00021059	0.00501152	0.875523	2.45954	-1.19242
ST-00020922	0.00286234	0.874453	2.58918	-0.803212
ST-00006625	0.0306787	0.929496	2.49991	-0.34193			96.4838
ST-00012967	0.118601	0.974717	3.12903	2.99236			100
ST-00007239	0.00112996	0.846774	2.85636	-0.186642			98.6842
ST-00007302	0.00147836	0.714864	2.22987	-3.32138			98.5981
ST-00007585	0.0337622	0.941697	2.63228	0.221823			92.0652
ST-00021370	0.003145	0.902641	2.78247	0.0631005
ST-00011353	0.00175495	0.839021	2.6038	-1.0644			99.4131
ST-00007099	0.0381367	0.941583	2.64984	0.323321			98.3051
ST-00012968	0.00861312	0.919103	2.80721	0.338263
ST-00020119	0.00128701	0.585749	2.27604	-4.25629			94.7126
ST-00007164	0.000537562	0.645842	2.77408	-2.14463			90.4355
ST-00007183	0.030763	0.935177	2.71492	0.404029			99.6
ST-00021563	0.0152638	0.924601	2.67473	0.0238075			91.7254
ST-00015177	0.0107299	0.928821	2.75718	0.279495
ST-00007257	0.0175607	0.929856	2.47107	-0.568875			100
ST-00020952	0.000603924	0.602054	2.37468	-3.80668			99.2701
ST-00022617	0.00998225	0.879391	2.53615	-0.859765			96.3813
ST-00020085	0.00632316	0.938911	2.56913	-0.291736
ST-00020630	0.00271091	0.824299	2.42159	-1.76899
ST-00020225	0.00569908	0.922649	2.73262	0.095735			97.4729
ST-00012742	0.0630515	0.950758	2.70987	0.854094			98.5507
ST-00013091	0.0162394	0.931679	2.58974	-0.182402			98.0431
ST-00020046	0.00112945	0.748965	2.76088	-1.31656
ST-00020281	0.000715864	0.681082	2.57823	-2.48256			99.7758
ST-00020947	0.000352356	0.813081	2.72836	-0.892459
ST-00007389	0.00169001	0.881034	2.26959	-1.79689			100
ST-00007168	0.00920804	0.936825	2.80636	0.490303			100
ST-00021832	0.0525893	0.947923	2.74915	0.848925			92.2516
ST-00005536	0.0185355	0.934512	2.6753	0.142783			95.5191
ST-00012814	0.0249829	0.941802	2.86884	0.898768			90.1587
ST-00009787	0.000635899	0.742898	2.55884	-2.02794
ST-00020366	0.000951572	0.729547	2.40146	-2.64711
ST-00007178	0.000874531	0.835879	2.60821	-1.08561			97.7273
ST-00022166	0.00142298	0.912422	2.78367	0.131104
ST-00020089	0.00113855	0.714555	2.48345	-2.50491
ST-00021611	0.00719326	0.923305	2.61731	-0.257275
ST-00021194	0.0249981	0.956999	2.94386	1.26972			94.6708
ST-00013415	0.0233233	0.950333	2.74475	0.550535			96.737
ST-00007646	0.00591112	0.963108	2.78393	0.603656			97.2713
ST-00020097	0.00390599	0.87868	2.77866	-0.142272
ST-00012319	0.00175347	0.876506	2.81326	-0.0706517			97.1895
ST-00009790	0.0877559	0.973291	2.96099	2.11455			100
ST-00007300	0.0141472	0.938467	2.68914	0.175185			99.0099
ST-00007208	0.000385986	0.629122	2.47357	-3.2612			95.4733
ST-00010904	0.00407502	0.924275	2.62129	-0.268647			96.4837
ST-00007193	0.0601554	0.962347	2.54445	0.384563			94.9089
ST-00021900	0.0549075	0.952099	2.592	0.398295			97.0733
ST-00010984	0.0024129	0.929465	3.07941	1.24364			90.7569
ST-00020087	0.00491907	0.924892	2.55997	-0.453613
ST-00007276	0.00159762	0.87774	2.91396	0.26472
ST-00008056	0.00118594	0.717134	2.58158	-2.1645			89.0411
ST-00020057	0.00144088	0.907164	2.88534	0.417015
ST-00014494	0.00281805	0.867349	2.45571	-1.29619			97.6659
ST-00020201	0.000654312	0.787545	2.61411	-1.47407
ST-00020098	0.00240982	0.816938	2.34948	-2.06773			96.2067
ST-00021074	0.00057298	0.725621	2.40507	-2.67226
ST-00010919	0.00619446	0.880454	2.40062	-1.32987			97.6949
ST-00007381	0.000554223	0.783288	2.45349	-2.03183
ST-00020969	0.00116367	0.795348	2.59736	-1.45767			93.5321
ST-00015163	0.00154456	0.842311	2.48993	-1.4084			97.3304
ST-00020072	0.00459122	0.921694	2.81608	0.346958			99.4326
ST-00007296	0.00320973	0.866854	2.50296	-1.14299			96.8898
ST-00007386	0.00518186	0.918214	2.47237	-0.791044			99.8775
ST-00007266	0.000426446	0.705264	2.38426	-2.912			99.8658
ST-00021096	0.000922681	0.815892	2.45225	-1.75863
ST-00007203	0.00687038	0.92033	2.75913	0.174467			97.807
ST-00021412	0.00203082	0.818377	2.51545	-1.52123			94.8563
ST-00007595	0.00730509	0.95031	2.83656	0.681572			100
ST-00021737	0.00682436	0.933276	2.77272	0.326623
ST-00007380	0.00587619	0.909816	2.53842	-0.63998			99.6452
ST-00021786	0.00116444	0.594848	2.19885	-4.43165			95.9345
ST-00007067	0.000615017	0.750242	2.29132	-2.83434			100
ST-00012818	0.00124815	0.877812	2.54359	-0.939696			96.3082
ST-00019303	0.00646836	0.932187	2.55919	-0.378848
ST-00021789	0.0175659	0.962446	2.77484	0.689814			93.6117
ST-00016257	0.000741243	0.804435	2.63477	-1.26451
ST-00007377	0.000309758	0.688499	2.51055	-2.64412			100
ST-00020131	0.000322522	0.710687	2.4194	-2.75362			100
ST-00021837	0.00371106	0.863313	2.55281	-1.00578			96.7721
ST-00008043	0.000227772	0.612699	2.39561	-3.65347			99.1795
ST-00007267	0.00035653	0.662647	2.448	-3.06334			89.1039
ST-00020650	0.000159408	0.495467	2.27839	-5.01746
ST-00013084	0.000269588	0.689941	2.33608	-3.19841			97.097
ST-00014696	0.000231936	0.750785	2.46706	-2.2637
ST-00020251	0.000178852	0.549498	2.50681	-3.82323			99.8958
ST-00007216	2.75848e-05	0.153885	2.51964	-7.10061			80.2235
ST-00018232	0.679165	0.988312	3.14009	8.97193	YES		58.4906
ST-00019598	0.239498	0.976875	3.36298	5.02665	YES		75.3846
ST-00017440	0.0726329	0.960831	2.92444	1.73423	YES		65.5022
ST-00020207	0.209787	0.969147	2.81375	2.87127	YES		59.6886
ST-00018809	0.785507	0.99485	4.26705	13.7883	YES		68.9655
ST-00020149	0.0583504	0.939281	2.75731	0.862848	YES		83.5312
ST-00015839	0.0315012	0.936499	2.61732	0.106198	YES		76.9731
ST-00013374	0.0125263	0.852431	2.34563	-1.67739	YES		92.5687
ST-00020102	0.00906235	0.880829	2.6386	-0.52496	YES		85.7143
ST-00014537	0.00291926	0.806829	2.66405	-1.12682	YES		78.1127
ST-00017915	0.00972394	0.899764	2.72727	-0.071673	YES		70.9541
ST-00016213	0.00125601	0.814623	2.91516	-0.264176	YES		68.5156
ST-00011168	0.0628379	0.974814	3.18815	2.60506	YES		78.6106
ST-00007206	0.00135593	0.842351	2.82278	-0.330304	YES		97.7419
ST-00007307	0.182507	0.976531	2.79154	2.57744	YES		98.3728
ST-00007147	0.0193122	0.962346	2.84195	0.924849	YES		99.1124
ST-00013158	0.0318008	0.926993	3.80473	3.88135		YES	42.4837
ST-00020070	0.198695	0.973555	2.98793	3.3579		YES	91.6318
ST-00019607	0.000378503	0.402614	2.55119	-4.90889		YES	94.9721
ST-00020164	0.0100691	0.815398	2.12996	-2.71308		YES	97.4227
ST-00019040	0.00210793	0.762295	2.34843	-2.53251		YES	78.8079
ST-00020277	0.0105172	0.860594	2.72275	-0.406537		YES	98.7138
ST-00016806	0.0412843	0.936248	2.64715	0.302604		YES	81.9533
ST-00019367	0.142988	0.972842	3.19468	3.44324		YES	68.8654
ST-00014391	0.234451	0.967399	2.77098	2.97435		YES	71.9941
ST-00007613	0.00308125	0.5833	2.54478	-3.38643		YES	60.0499
ST-00013312	0.00722096	0.902206	2.6384	-0.365498		YES
ST-00018955	0.0017724	0.589928	2.3131	-4.09597		YES	79.572
ST-00013160	0.0251523	0.935572	2.85927	0.817233		YES	90.1587
ST-00020301	0.125885	0.971398	2.9718	2.53027		YES
ST-00019056	0.00907206	0.890675	2.49806	-0.898182		YES	83.8574
ST-00019368	0.0575854	0.964817	3.03278	1.96262		YES	88.2006
ST-00017838	0.0581071	0.958615	2.87255	1.39628		YES	83.3948
ST-00020203	0.000496166	0.75408	2.75831	-1.28858		YES
ST-00007590	0.00172851	0.756381	2.85788	-0.933488		YES
ST-00005813	0.0307992	0.931108	2.66375	0.204324		YES	77.459
ST-00016998	0.00016401	0.334463	2.69263	-5.02381		YES	64.7819
ST-00017310	0.00447514	0.789602	2.55512	-1.60844		YES	82.7763
ST-00020107	0.0032387	0.897113	2.72581	-0.166068		YES
ST-00020168	0.00886811	0.875537	2.59855	-0.701247		YES	100
ST-00020069	0.0433833	0.949531	2.69013	0.575217		YES	94.8339
ST-00007174	0.00751513	0.911918	2.62845	-0.313275		YES
ST-00020824	0.00421596	0.867705	2.47323	-1.22182		YES
ST-00007398	0.0355525	0.957026	2.72247	0.661543		YES
ST-00007599	0.0176097	0.916115	2.41643	-0.860853		YES
ST-00020936	0.0024539	0.829863	2.6452	-0.99965		YES	86.9275
ST-00013291	0.00359477	0.888971	2.95466	0.511708		YES	79.7965
ST-00020116	0.00545019	0.895798	2.68083	-0.300023		YES
ST-00007402	0.308665	0.982472	2.86924	4.19129		YES	100
ST-00007223	0.0153031	0.933799	2.74118	0.316873		YES	89.1332
ST-00007256	0.00253697	0.869235	2.67296	-0.578575		YES	98.6486
ST-00007085	0.145586	0.982951	3.06258	3.1265		YES	100
ST-00007179	0.00251025	0.823384	2.61196	-1.16122		YES
ST-00012327	0.12175	0.966784	2.80406	1.90449		YES	96.4467
ST-00007180	0.242751	0.983576	3.15221	4.43298		YES
ST-00013253	0.0825659	0.961869	2.72939	1.21354		YES	96.3303
ST-00020106	0.0100834	0.924276	2.70307	0.0591259		YES	100
ST-00012908	0.00198601	0.841704	2.72632	-0.642063		YES	96.1165
ST-00007175	0.0043958	0.899304	2.63388	-0.433873		YES	100
ST-00022200	0.0461922	0.968305	2.70768	0.818811		YES
ST-00020260	0.0108658	0.909244	2.46101	-0.843981		YES	99.8334
ST-00012975	0.0766701	0.966227	2.92841	1.83436		YES
ST-00020118	0.00244913	0.883839	2.54897	-0.859216		YES	100
ST-00021190	0.00727693	0.918398	2.8545	0.471863		YES	91.7686
ST-00007195	0.00265492	0.84097	2.43443	-1.58812		YES	100
ST-00017003	0.000697338	0.732146	2.37028	-2.72911		YES	100
ST-00020092	0.00195162	0.80377	2.6033	-1.3596		YES	98.1839
ST-00020112	0.131685	0.974773	2.89088	2.3564		YES	99.3797
ST-00022484	0.214895	0.978185	2.97877	3.53547		YES	81.3791
ST-00013544	0.0236977	0.945636	2.48375	-0.331609		YES
ST-00007071	0.000685519	0.819455	2.55532	-1.39686		YES	100
ST-00020105	0.00533395	0.915079	2.48269	-0.782241		YES	99.8858
ST-00020169	0.0703655	0.949229	2.88032	1.47026	YES	YES
ST-00016623	0.00508223	0.787268	2.53457	-1.68837	YES	YES	69.5332
ST-00013971	0.00311346	0.743155	2.56636	-1.97563	YES	YES	55.9153
ST-00015332	0.0968404	0.968436	3.43118	3.69353	YES	YES	66.5414
ST-00019682	0.00441926	0.867765	3.00797	0.515393	YES	YES	96.0938
ST-00007303	0.0131868	0.936014	3.08823	1.43922	YES	YES	72.7569
ST-00018724	0.198889	0.975146	3.05887	3.60335	YES	YES	91.6168
ST-00016499	0.012238	0.933946	2.79018	0.445205	YES	YES	62.0029
ST-00017985	0.0171669	0.922778	2.90084	0.761761	YES	YES	97.3262
ST-00017381	0.00197159	0.792463	2.74312	-1.00064	YES	YES	88.2604
ST-00020064	0.0389541	0.938384	2.50726	-0.157486	YES	YES	99.5181
ST-00014524	0.00634751	0.881752	2.59235	-0.695474	YES	YES	97.5439
ST-00022177	0.000853472	0.687087	2.78949	-1.7455	YES	YES	77.3723
ST-00020258	0.0024058	0.833273	2.56376	-1.23573	YES	YES	90.8142
ST-00020078	0.0614324	0.95376	2.7295	0.926115	YES	YES
ST-00020904	0.0261013	0.920151	2.42287	-0.717799	YES	YES	99.2669
ST-00018236	0.00111632	0.817849	2.36737	-2.01553	YES	YES	92.5678
ST-00021067	0.00126311	0.756559	2.40843	-2.39476	YES	YES
ST-00007298	0.00187456	0.822904	2.46269	-1.65606	YES	YES	96.996
ST-00007313	0.000478367	0.858578	2.78104	-0.338747	YES	YES	99.0719

### Sheet: Tumor Samples
Patient ID	Tumor Type	Templates per ng	Productive Rearrangements (Observed Richness)	Simpson's Evenness	Pielou Evenness	Clone Distribution Slope	Diversity-UP Index	Liver Met Present in Patient	Lung Met Present in Patient
ST-00015136	Primary	10.6317	40275	0.000329493	0.538783	2.06428	-7.62216
ST-00020236	Primary	10.1653	30646	0.00047178	0.567609	2.18209	-6.78963
ST-00010984	Primary	2.07128	30990	0.00217614	0.829864	2.31146	-2.24054
ST-00021412	Primary	6.36473	22307	0.0030151	0.813323	2.1207	-3.10788
ST-00007216	Primary	1.39158	13480	0.00397269	0.760642	2.283	-3.40821
ST-00016742	Primary	9.55011	67451	0.00600233	0.896213	2.6796	0.0102826
ST-00014490	Primary	2.66492	21677	0.00727183	0.870129	2.50899	-0.939499
ST-00021832	Primary	14.3952	34483	0.00729959	0.843333	2.24003	-2.2246
ST-00018963	Primary	9.04121	11160	0.00781052	0.778378	2.21253	-3.33059
ST-00020077	Primary	1.78154	31788	0.00845614	0.89093	2.45146	-0.789558
ST-00016844	Primary	2.9369	31505	0.00992932	0.822576	2.19097	-2.6912
ST-00020098	Primary	2.69796	14294	0.0123216	0.802053	2.18363	-3.02164
ST-00010919	Primary	6.58626	80094	0.0124487	0.908501	2.52274	-0.258109
ST-00022354	Primary	4.98167	30489	0.0124581	0.83945	2.15671	-2.51941
ST-00007296	Primary	3.11055	24454	0.0127259	0.833925	2.12124	-2.71845
ST-00018616	Primary	4.96848	57728	0.0127862	0.83748	2.06829	-2.83227
ST-00020093	Primary	4.53259	39627	0.0131546	0.825247	2.08389	-2.97203
ST-00012818	Primary	3.40582	18610	0.0139264	0.86471	2.38819	-1.36903
ST-00020117	Primary	3.5454	50604	0.0139911	0.878263	2.24928	-1.60185
ST-00021837	Primary	7.98524	59716	0.0146348	0.897429	2.40902	-0.78313
ST-00016968	Primary	1.98582	10880	0.0153476	0.774508	2.04897	-3.86733
ST-00020291	Primary	3.98698	20182	0.0156914	0.867117	2.22108	-1.85645
ST-00012319	Primary	4.7958	50990	0.0158291	0.93224	2.72837	0.797888
ST-00013861	Primary	0.573022	8155	0.016385	0.785377	2.09678	-3.53605
ST-00013084	Primary	4.98054	19626	0.0165545	0.795974	2.01058	-3.64531
ST-00016858	Primary	2.48881	12202	0.0166833	0.83521	2.25666	-2.23717
ST-00011357	Primary	2.0629	8183	0.0173369	0.852784	2.31065	-1.78316
ST-00005536	Primary	3.57941	12619	0.0176199	0.856279	2.5061	-1.09842
ST-00020114	Primary	3.42563	33461	0.0180725	0.862351	2.0289	-2.53313
ST-00018257	Primary	2.99723	14063	0.0183609	0.851761	2.3647	-1.61886
ST-00007120	Primary	0.985238	12113	0.0186693	0.836742	2.48189	-1.47639
ST-00008056	Primary	1.67509	16784	0.0194278	0.846886	2.18977	-2.25048
ST-00018988	Primary	5.25965	7032	0.0225925	0.836151	2.3736	-1.8078
ST-00017945	Primary	1.96794	10953	0.0236572	0.807243	2.07644	-3.20989
ST-00006625	Primary	1.17323	6732	0.0256909	0.824258	2.39278	-1.91274
ST-00012931	Primary	8.60481	33766	0.0260845	0.919305	2.6124	0.289409
ST-00021789	Primary	9.16643	99675	0.0263203	0.931648	2.33362	-0.410666
ST-00012814	Primary	3.69838	22799	0.0265167	0.857788	2.01931	-2.58015
ST-00019006	Primary	7.0987	21899	0.0284489	0.887618	2.30602	-1.17741
ST-00007234	Primary	2.16431	19657	0.0292201	0.87807	2.29357	-1.36244
ST-00020222	Primary	1.24951	14242	0.0296124	0.84398	2.09759	-2.52533
ST-00020165	Primary	5.79508	80237	0.0305253	0.955565	2.78173	1.4326
ST-00020482	Primary	6.52321	11328	0.0306052	0.890416	2.37083	-0.911055
ST-00020127	Primary	2.07647	22085	0.030636	0.922461	2.75204	0.817599
ST-00003635	Primary	0.750197	10009	0.0307632	0.843917	2.18904	-2.22494
ST-00007267	Primary	1.09167	10508	0.0310211	0.853513	2.0474	-2.52746
ST-00015163	Primary	1.20006	20554	0.03138	0.92126	2.60637	0.335612
ST-00018584	Primary	4.41005	8609	0.0314705	0.858419	2.29285	-1.65883
ST-00017227	Primary	1.52398	1668	0.0314839	0.850357	2.53066	-1.02144
ST-00020969	Primary	3.32231	27015	0.0316663	0.883621	2.19122	-1.58791
ST-00017074	Primary	6.73292	7369	0.0321392	0.85224	2.26867	-1.82923
ST-00020640	Primary	8.35499	11912	0.0321811	0.88938	2.43693	-0.704604
ST-00007193	Primary	1.16333	24926	0.0323174	0.886987	2.25221	-1.33477
ST-00015777	Primary	3.08835	37924	0.0324436	0.903604	2.29868	-0.923455
ST-00021786	Primary	4.60907	16029	0.0338911	0.852138	2.105	-2.34514
ST-00010904	Primary	0.655639	11287	0.0344016	0.881222	2.45258	-0.767935
ST-00014494	Primary	1.99237	13169	0.0345145	0.882264	2.34694	-1.09024
ST-00014550	Primary	0.389953	1090	0.035489	0.782617	2.4747	-2.23965
ST-00020123	Primary	1.66079	14640	0.0363541	0.857854	2.35661	-1.43074
ST-00018628	Primary	3.4119	32422	0.0368207	0.88889	2.22209	-1.37202
ST-00017449	Primary	1.03715	11304	0.0370707	0.875647	2.4204	-0.94144
ST-00017340	Primary	2.81995	31863	0.0424763	0.948826	2.79712	1.45472
ST-00007239	Primary	9.34292	4147	0.0426894	0.880806	2.4722	-0.656966
ST-00020285	Primary	4.47977	24525	0.043019	0.91612	2.48057	-0.0728144
ST-00017041	Primary	1.95545	10929	0.0444101	0.867453	2.15675	-1.86898
ST-00008043	Primary	0.561827	8354	0.0449677	0.877699	2.39229	-0.94756
ST-00022635	Primary	3.28876	13869	0.0464215	0.908186	2.50927	-0.0829523
ST-00007208	Primary	5.06922	23613	0.0473478	0.913313	2.38826	-0.385032
ST-00018821	Primary	5.97945	3413	0.0499361	0.878792	2.34215	-1.0588
ST-00017762	Primary	1.23032	10127	0.0501732	0.875065	2.17953	-1.63825
ST-00019194	Primary	15.272	459455	0.0506218	0.965205	2.70021	1.45438
ST-00020225	Primary	5.04237	6936	0.0509709	0.907612	2.72166	0.620293
ST-00019429	Primary	4.45198	9425	0.0511564	0.894154	2.27508	-1.02475
ST-00018848	Primary	5.8397	10964	0.0515085	0.890727	2.27108	-1.08918
ST-00007164	Primary	3.91138	57399	0.051816	0.930675	2.52025	0.341274
ST-00019043	Primary	5.72046	3197	0.0521538	0.909997	2.57534	0.195486
ST-00020128	Primary	3.80698	40388	0.0527688	0.917162	2.33599	-0.456811
ST-00003662	Primary	6.62159	6675	0.0553233	0.867042	2.28392	-1.39511
ST-00013415	Primary	1.14337	14269	0.0554988	0.902169	2.45025	-0.30744
ST-00021843	Primary	2.46291	35469	0.0569556	0.918329	2.30255	-0.518362
ST-00007646	Primary	3.85864	36072	0.0575458	0.96823	2.87151	2.09779
ST-00007585	Primary	0.869852	13979	0.0595296	0.900729	2.52063	-0.0774795
ST-00021563	Primary	6.99006	14688	0.0610367	0.903118	2.2484	-0.90462
ST-00017261	Primary	2.87723	7065	0.06272	0.888882	2.55996	-0.116335
ST-00019458	Primary	0.90277	7658	0.0645221	0.919176	2.52314	0.253388
ST-00018179	Primary	2.05927	8585	0.0681532	0.911287	2.63019	0.497202
ST-00007146	Primary	7.3436	9293	0.0687495	0.911324	2.59948	0.403017
ST-00014023	Primary	5.01497	8284	0.0713035	0.899489	2.21583	-0.998771
ST-00022617	Primary	6.83487	11659	0.0734371	0.918137	2.52253	0.29371
ST-00007165	Primary	0.935732	709	0.0768297	0.890496	3.15004	1.89757
ST-00019590	Primary	8.13807	19955	0.077256	0.943151	2.69664	1.27137
ST-00016911	Primary	1.59156	13896	0.078837	0.904371	2.41039	-0.247439
ST-00008108	Primary	1.94702	16247	0.0827706	0.935226	2.43659	0.3476
ST-00018893	Primary	1.72832	13535	0.083195	0.907951	2.23509	-0.725706
ST-00019945	Primary	0.941597	7548	0.0864108	0.918157	2.70445	0.963828
ST-00015114	Primary	2.16051	29214	0.0914538	0.94566	2.48694	0.730475
ST-00012742	Primary	2.55289	12644	0.0937222	0.931044	2.57597	0.801691
ST-00007178	Primary	5.39932	2357	0.0952196	0.900844	2.39176	-0.254975
ST-00010889	Primary	4.83504	6491	0.0971137	0.912068	2.50073	0.283981
ST-00017549	Primary	2.38418	3742	0.102487	0.888045	2.07799	-1.41642
ST-00008601	Primary	1.91382	10943	0.103414	0.937385	2.54909	0.878713
ST-00017080	Primary	1.9798	4446	0.105887	0.916721	2.47568	0.334349
ST-00007302	Primary	1.39067	2599	0.116877	0.892201	2.37638	-0.297834
ST-00018136	Primary	1.39017	2351	0.140924	0.927033	2.61403	1.17133
ST-00007266	Primary	5.0417	4228	0.158524	0.938637	2.68738	1.70511
ST-00013091	Primary	4.39308	4189	0.187011	0.935189	2.49112	1.2077
ST-00017975	Primary	4.92936	3238	0.18745	0.948882	2.77162	2.32701
ST-00018360	Primary	0.5061	2174	0.19008	0.934503	2.64939	1.72559
ST-00020223	Primary	3.98708	11183	0.191778	0.956202	2.86201	2.76093
ST-00007257	Primary	1.45271	1117	0.200264	0.936849	2.2506	0.548214
ST-00007203	Primary	3.56181	4731	0.212459	0.951591	2.46605	1.55231
ST-00007183	Primary	0.260913	1380	0.317915	0.954228	2.64558	2.86405
ST-00007185	Primary	3.1565	5067	0.381132	0.965691	2.87393	4.19356
ST-00007300	Primary	2.45008	2098	0.415229	0.964813	2.6375	3.6444
ST-00007099	Primary	0.308025	591	0.437144	0.961854	1.89048	1.34199
ST-00020952	Primary	1.19981	689	0.440865	0.95774	2.93729	4.66496
ST-00007279	Primary	0.377077	308	0.451632	0.947184	2.71316	3.84975
ST-00007168	Primary	0.122617	195	0.835413	0.986012	3.13037	8.32422
ST-00007067	Primary	0.0377432	117	0.897655	0.991578	3.37744	9.61477
ST-00020131	Met	5.32914	7078	0.0132386	0.893488	3.11548	1.41541
ST-00011353	Met	2.80123	11968	0.0265179	0.902844	2.70973	0.346207
ST-00020119	Met	6.82579	41725	0.0299626	0.937064	2.55757	0.417915
ST-00020206	Met	3.50735	9440	0.0384798	0.899019	2.42283	-0.556979
ST-00021900	Met	24.5544	187008	0.0451411	0.962168	2.81991	1.75515
ST-00020281	Met	1.21259	4079	0.0506847	0.894899	2.94112	1.12365
ST-00020232	Met	5.4217	9501	0.0523913	0.904109	2.50791	-0.112152
ST-00007288	Met	3.4486	2507	0.0527512	0.905303	2.72421	0.603919
ST-00007382	Met	2.75092	3781	0.0597982	0.880957	2.59815	-0.137422
ST-00007377	Met	4.38393	9105	0.06519	0.913077	2.33917	-0.42912
ST-00007380	Met	7.42535	18089	0.0774773	0.935933	2.58376	0.796737
ST-00021194	Met	2.01296	20585	0.0784296	0.930055	2.51616	0.493433
ST-00020176	Met	0.70639	3217	0.110884	0.944489	3.074	2.72591
ST-00020190	Met	1.94386	8579	0.115133	0.93974	2.61518	1.20515
ST-00007386	Met	1.20209	13159	0.125796	0.949968	2.79471	2.01281
ST-00020251	Met	8.64638	4097	0.152061	0.917608	2.34696	0.238398
ST-00020072	Met	1.54042	9789	0.178904	0.959813	2.72047	2.27827
ST-00020154	Met	3.17288	9156	0.180915	0.957246	3.08397	3.41898
ST-00012967	Met	14.6179	5278	0.268157	0.964219	3.45204	5.28483
ST-00007389	Met	1.06304	4853	0.274699	0.949171	2.70434	2.68913
ST-00009790	Met	1.51435	1951	0.567197	0.978431	3.18088	6.60353
ST-00007595	Met	3.01302	3238	0.647484	0.985775	3.10677	7.00882
ST-00017310	Primary	2.54386	10132	0.000939523	0.622401	2.22186	-5.79753	YES
ST-00007223	Primary	1.35725	25601	0.0107339	0.864884	2.4464	-1.20027	YES
ST-00020936	Primary	2.22662	15662	0.0139638	0.823378	2.27254	-2.38998	YES
ST-00018955	Primary	11.815	8168	0.0140641	0.783401	2.24163	-3.11701	YES
ST-00013158	Primary	17.3252	15217	0.0143242	0.90349	2.45836	-0.531399	YES
ST-00021190	Primary	4.58454	19885	0.0169908	0.882363	2.5705	-0.48565	YES
ST-00016998	Primary	4.4856	56327	0.0171017	0.909363	2.47012	-0.383042	YES
ST-00022484	Primary	8.71764	54720	0.0173261	0.833952	2.11463	-2.70899	YES
ST-00007613	Primary	0.930387	13488	0.0177485	0.79893	1.9886	-3.66163	YES
ST-00005813	Primary	2.66236	25721	0.0203944	0.877388	2.31612	-1.35873	YES
ST-00012908	Primary	4.93983	46028	0.0248173	0.922885	2.50154	-0.0187958	YES
ST-00013253	Primary	1.47835	11608	0.0288777	0.893971	2.33098	-0.994539	YES
ST-00019056	Primary	4.24249	6229	0.0300844	0.855052	2.12639	-2.25565	YES
ST-00013291	Primary	3.67278	14517	0.0302916	0.875721	2.18517	-1.74058	YES
ST-00016806	Primary	5.97504	28528	0.0383005	0.91394	2.47876	-0.14394	YES
ST-00014391	Primary	3.5627	16001	0.0398195	0.884835	2.30632	-1.14544	YES
ST-00019367	Primary	20.746	45980	0.0408925	0.943705	2.78962	1.33968	YES
ST-00017838	Primary	4.63504	8451	0.0512185	0.91298	2.31687	-0.594158	YES
ST-00012327	Primary	1.95313	3699	0.0567001	0.87301	2.30172	-1.23507	YES
ST-00013160	Primary	4.7559	15520	0.0575652	0.908262	2.30082	-0.678159	YES
ST-00019040	Primary	1.63564	5106	0.0626	0.859102	2.09426	-2.08142	YES
ST-00019368	Primary	2.15426	8118	0.0774693	0.903758	2.40961	-0.268553	YES
ST-00007256	Primary	0.933336	1115	0.29478	0.958402	3.56534	5.73245	YES
ST-00007195	Primary	5.54289	2474	0.326838	0.957476	2.79842	3.46479	YES
ST-00007071	Primary	0.586975	469	0.448847	0.954739	2.21139	2.33814	YES
ST-00007085	Primary	1.66575	872	0.703495	0.984992	3.5729	8.86242	YES
ST-00007175	Primary	0.449292	234	0.715818	0.972718	2.74088	6.07743	YES
ST-00020070	Met	0.882537	13073	0.0297358	0.900473	2.78358	0.567373	YES
ST-00020260	Met	1.41774	10773	0.0494695	0.91533	2.52858	0.111427	YES
ST-00020069	Met	4.76202	15651	0.0552823	0.90932	2.41118	-0.321983	YES
ST-00020277	Met	1.42572	7040	0.0713891	0.909505	2.47164	-0.0189298	YES
ST-00020092	Met	2.90876	7300	0.0937926	0.920496	2.4681	0.289776	YES
ST-00020105	Met	1.86008	3507	0.0959563	0.916481	2.65945	0.85567	YES
ST-00019607	Met	12.558	8311	0.109773	0.927759	2.69375	1.23399	YES
ST-00017003	Met	2.15185	8271	0.144664	0.943571	2.61979	1.47435	YES
ST-00020164	Met	1.26887	7850	0.145942	0.936697	2.6251	1.3918	YES
ST-00022200	Met	1.77463	4443	0.214598	0.943173	2.4644	1.42877	YES
ST-00020112	Met	0.909617	8310	0.316526	0.967468	3.03547	4.31561	YES
ST-00007402	Met	2.78933	2076	0.430548	0.967259	2.40262	3.02896	YES
ST-00020118	Met	2.349	726	0.467558	0.96988	3.88038	8.06121	YES
ST-00020106	Met	1.21827	4633	0.546308	0.976551	2.91089	5.5692	YES
ST-00020168	Met	4.34692	841	0.628837	0.977428	2.70942	5.47841	YES
ST-00013374	Primary	0.895096	8559	0.00162834	0.595451	2.25576	-6.10769		YES
ST-00016213	Primary	3.15343	37110	0.0222439	0.886671	2.24387	-1.43279		YES
ST-00020102	Primary	2.0659	5807	0.0231152	0.856678	2.30707	-1.69546		YES
ST-00017440	Primary	1.32244	5649	0.0359113	0.870154	2.3006	-1.42028		YES
ST-00011168	Primary	1.38758	22193	0.0411224	0.90978	2.54252	0.0140805		YES
ST-00015839	Primary	8.85767	43984	0.0443857	0.922706	2.51795	0.15978		YES
ST-00014537	Primary	2.42668	19784	0.0525795	0.89001	2.22736	-1.23386		YES
ST-00007206	Primary	3.54899	17065	0.0608693	0.946488	2.56706	0.799777		YES
ST-00020207	Primary	1.83676	32157	0.0637616	0.924046	2.32329	-0.317121		YES
ST-00018809	Primary	1.94018	6910	0.12946	0.937699	2.89832	2.17693		YES
ST-00019598	Primary	2.04312	3293	0.140461	0.938467	2.95354	2.43876		YES
ST-00007307	Primary	2.90295	18578	0.146291	0.965647	2.99569	3.03974		YES
ST-00007147	Primary	2.49417	2053	0.288319	0.964192	2.8476	3.47506		YES
ST-00018232	Met	2.09356	5017	0.0136085	0.872583	3.0777	0.967882		YES
ST-00017915	Met	4.75592	31540	0.0138152	0.838459	2.12019	-2.64337		YES
ST-00020149	Met	5.90958	16978	0.0267359	0.894298	2.27281	-1.19037		YES
ST-00016499	Primary	1.86697	16996	0.00738161	0.859556	2.44294	-1.31716	YES	YES
ST-00007303	Primary	3.87246	30766	0.00832169	0.871485	2.37519	-1.34114	YES	YES
ST-00015332	Primary	4.51299	58599	0.0113916	0.914904	2.57864	0.0151718	YES	YES
ST-00018236	Primary	6.65818	74420	0.018669	0.901143	2.46455	-0.519807	YES	YES
ST-00020258	Primary	3.49334	18267	0.0211144	0.87019	2.29263	-1.54262	YES	YES
ST-00007298	Primary	3.88732	34735	0.0225742	0.898142	2.51661	-0.37407	YES	YES
ST-00022177	Primary	5.78222	7337	0.0263312	0.833411	2.18299	-2.43866	YES	YES
ST-00013971	Primary	2.72829	24519	0.0387764	0.882205	2.15737	-1.67217	YES	YES
ST-00018724	Primary	4.9254	4536	0.0470588	0.885709	2.56251	-0.261001	YES	YES
ST-00017381	Primary	4.07129	35866	0.0556767	0.923933	2.41994	-0.0615658	YES	YES
ST-00016623	Primary	4.70791	7753	0.0616904	0.872057	2.34425	-1.08061	YES	YES
ST-00019682	Primary	4.50801	4164	0.0984332	0.936697	2.80964	1.67224	YES	YES
ST-00020904	Primary	0.911802	9039	0.103149	0.932483	2.52484	0.722013	YES	YES
ST-00007313	Primary	1.08143	4797	0.121616	0.925088	2.82287	1.68472	YES	YES
ST-00017985	Primary	3.50345	1965	0.136449	0.909217	2.24582	-0.321114	YES	YES
ST-00014524	Met	1.01353	2285	0.166394	0.928922	2.76055	1.83923	YES	YES
ST-00020064	Met	2.25056	5039	0.319569	0.96089	2.82472	3.55516	YES	YES

### Sheet: Putative KRAS-specific CDR3Seqs
	Found In:
	Liver-Cohort Tumor	Lung-Cohort Tumor	Liver-Cohort Blood	Lung-Cohort Blood
CASSPGTENSPLHF	Yes	Yes	Yes	Yes
CASRQGNTGELFF	Yes	Yes	Yes	Yes
CASSQGNTGELFF	Yes	Yes	Yes	Yes
CASRIGNTGELFF	Yes	No	Yes	No

### Sheet: Shared, Clonal Seqs
Cohort	TCRB CDR3 Amino Acid Sequence	Reported Specific for Infectious Agent	Sum of Frequencies	Average Frequency (among samples with sequence)	Present In	Number in Cohort
Liver/Blood	CASSPTSGGYNEQFF	YES	0.000579291	1.7038e-05	34	77
Liver/Blood	CASSPGASYEQYF	YES	0.000475561	1.82908e-05	26	77
Liver/Blood	CASSLGGANTGELFF	YES	0.000880476	1.87335e-05	47	77
Liver/Blood	CASSPGGELFF	YES	0.000416072	1.9813e-05	21	77
Liver/Blood	CASSGGSTDTQYF	YES	0.000562655	2.16406e-05	26	77
Liver/Blood	CASSEGDTQYF	YES	0.000723233	2.67864e-05	27	77
Liver/Blood	CASSLGTGGNQPQHF	YES	0.00117417	2.86384e-05	41	77
Liver/Blood	CASSLDRAYEQYF	YES	0.00145086	3.22412e-05	45	77
Liver/Blood	CASSQVRGTEAFF	YES	0.000715462	3.2521e-05	22	77
Liver/Blood	CASSQGYEQYF	YES	0.00203368	3.3339e-05	61	77
Liver/Blood	CASSSANYGYTF	YES	0.00100356	3.58413e-05	28	77
Liver/Blood	CASSLGGSTEAFF	YES	0.00126421	3.61203e-05	35	77
Liver/Blood	CASSFGGNTEAFF	YES	0.00216119	3.92944e-05	55	77
Liver/Blood	CASSPGTGSYEQYF	YES	0.00169783	3.94844e-05	43	77
Liver/Blood	CASSLTGELFF	YES	0.0023619	4.21768e-05	56	77
Liver/Blood	CASSAGTGAYEQYF	YES	0.00118765	4.3987e-05	27	77
Liver/Blood	CASSELAGGQETQYF	YES	0.0011076	4.615e-05	24	77
Liver/Blood	CASSLGQNTEAFF	YES	0.00308983	5.06529e-05	61	77
Liver/Blood	CASSSDSYEQYF	YES	0.00222908	5.06609e-05	44	77
Liver/Blood	CASSSLNTEAFF	YES	0.0019586	5.15422e-05	38	77
Liver/Blood	CASSELAGGPDTQYF	YES	0.00113428	5.15584e-05	22	77
Liver/Blood	CASSYRNTEAFF	YES	0.00172528	5.22811e-05	33	77
Liver/Blood	CASSLQGGNYGYTF	YES	0.00110876	5.27983e-05	21	77
Liver/Blood	CASSLGGNQPQHF	YES	0.00353776	5.36025e-05	66	77
Liver/Blood	CASSLESDTQYF	YES	0.00114458	5.45039e-05	21	77
Liver/Blood	CASSLGQGYEQYF	YES	0.00356053	5.65164e-05	63	77
Liver/Blood	CASSLGRGYEQYF	YES	0.00244935	5.83178e-05	42	77
Liver/Blood	CASSYGGSYEQYF	YES	0.00178106	7.12424e-05	25	77
Liver/Blood	CASSLGGTEAFF	YES	0.00463585	7.99284e-05	58	77
Liver/Blood	CASSLGGYEQYF	YES	0.00568206	8.11723e-05	70	77
Liver/Blood	CASSLGTDYGYTF	YES	0.00376204	8.17835e-05	46	77
Liver/Blood	CASSLSGSSYNEQFF	YES	0.00466575	8.18552e-05	57	77
Liver/Blood	CASSSGTGYEQYF	YES	0.00171576	8.57878e-05	20	77
Liver/Blood	CASSGTSGSTDTQYF	YES	0.00218278	8.73111e-05	25	77
Liver/Blood	CASSLEGYEQYF	YES	0.00499221	9.07674e-05	55	77
Liver/Blood	CASSDSSGSTDTQYF	YES	0.002193	9.13751e-05	24	77
Liver/Blood	CASSLGLAGGNEQFF	YES	0.00456446	9.31522e-05	49	77
Liver/Blood	CASSPTGGNTEAFF	YES	0.00411911	9.36162e-05	44	77
Liver/Blood	CASSLGSGGTDTQYF	YES	0.0028122	9.374e-05	30	77
Liver/Blood	CASSLGGQNYGYTF	YES	0.00291479	0.00010051	29	77
Liver/Blood	CASSLQGTGELFF	YES	0.00450914	0.000104864	43	77
Liver/Blood	CASSVDRNTEAFF	YES	0.00347844	0.000105407	33	77
Liver/Blood	CASSLGPNYEQYF	YES	0.00233074	0.000105943	22	77
Liver/Blood	CASSLSTDTQYF	YES	0.008026	0.000119791	67	77
Liver/Blood	CASSLGNEKLFF	YES	0.00286764	0.00012468	23	77
Liver/Blood	CASSLVGTGELFF	YES	0.0059911	0.000133136	45	77
Liver/Blood	CASSQGTDTQYF	YES	0.004939	0.000149667	33	77
Liver/Blood	CASSPQRNTEAFF	YES	0.00377069	0.000150827	25	77
Liver/Blood	CASSDRDTGELFF	YES	0.00439488	0.000151547	29	77
Liver/Blood	CASSLGETQYF	YES	0.0116887	0.00015585	75	77
Liver/Blood	CASSYGGTEAFF	YES	0.00690825	0.000177135	39	77
Liver/Blood	CASSLGSYEQYF	YES	0.013621	0.000219693	62	77
Liver/Blood	CASSLGLYEQYF	YES	0.0092494	0.000231235	40	77
Liver/Blood	CASSFGQNTEAFF	YES	0.0135783	0.000301739	45	77
Liver/Blood	CASSFGGYEQYF	YES	0.0135607	0.000410931	33	77
Liver/Blood	CASSLEGDQPQHF	YES	0.0141009	0.000414732	34	77
Liver/Blood	CASSPRTSGTDTQYF	YES	0.0115085	0.00046034	25	77
Liver/Blood	CASRDSSYEQYF	YES	0.0275467	0.000834749	33	77
Liver/Blood	CASSLGQAYEQYF	YES	0.0713756	0.00129774	55	77
Liver/Blood	CASSPGTNTEAFF	NO	0.000541236	1.80412e-05	30	77
Liver/Blood	CASSLGRTEAFF	NO	0.000799208	2.28345e-05	35	77
Liver/Blood	CASSSSSYNEQFF	NO	0.000834209	2.31725e-05	36	77
Liver/Blood	CASSLDMNTEAFF	NO	0.00119526	2.49012e-05	48	77
Liver/Blood	CASSLTGGSNQPQHF	NO	0.000617998	2.57499e-05	24	77
Liver/Blood	CASSSGQGYGYTF	NO	0.00113617	2.5822e-05	44	77
Liver/Blood	CASSLGSGANVLTF	NO	0.001296	2.59201e-05	50	77
Liver/Blood	CASSLSLNTEAFF	NO	0.0013145	2.73855e-05	48	77
Liver/Blood	CASSLALNTEAFF	NO	0.00110069	2.75173e-05	40	77
Liver/Blood	CASSLGVTDTQYF	NO	0.000947251	2.78603e-05	34	77
Liver/Blood	CASSLAGGEQYF	NO	0.00105414	2.84903e-05	37	77
Liver/Blood	CASSLGQSTDTQYF	NO	0.00150412	2.89253e-05	52	77
Liver/Blood	CASSPGTGRYEQYF	NO	0.000748133	2.99253e-05	25	77
Liver/Blood	CASSPPGSYEQYF	NO	0.0012047	3.01174e-05	40	77
Liver/Blood	CASSLTGDQPQHF	NO	0.00138545	3.01184e-05	46	77
Liver/Blood	CASSLGRVYEQYF	NO	0.000694031	3.15468e-05	22	77
Liver/Blood	CASSLGQGGNQPQHF	NO	0.00142307	3.23425e-05	44	77
Liver/Blood	CASSPQGSNQPQHF	NO	0.00113372	3.23919e-05	35	77
Liver/Blood	CASSFGGSYEQYF	NO	0.0014398	3.42809e-05	42	77
Liver/Blood	CASSPRDSYEQYF	NO	0.00106504	3.43563e-05	31	77
Liver/Blood	CASSRDRNTEAFF	NO	0.0017628	3.45648e-05	51	77
Liver/Blood	CASSWTENTEAFF	NO	0.000902361	3.47062e-05	26	77
Liver/Blood	CASSAAYEQYF	NO	0.00126412	3.51143e-05	36	77
Liver/Blood	CASSLNGNTEAFF	NO	0.000844268	3.51778e-05	24	77
Liver/Blood	CASSLGNYGYTF	NO	0.00180146	3.53228e-05	51	77
Liver/Blood	CASSFRDTQYF	NO	0.00131372	3.64921e-05	36	77
Liver/Blood	CASSLRGGNTEAFF	NO	0.00135286	3.65637e-05	37	77
Liver/Blood	CASSPGGTDTQYF	NO	0.00182238	3.87739e-05	47	77
Liver/Blood	CASSPGETQYF	NO	0.00250932	3.92081e-05	64	77
Liver/Blood	CASSPTGGTDTQYF	NO	0.00133354	3.92218e-05	34	77
Liver/Blood	CASSLRGAGELFF	NO	0.000904115	3.93094e-05	23	77
Liver/Blood	CASSPRGGDTEAFF	NO	0.000950097	3.95874e-05	24	77
Liver/Blood	CASSPGGDTEAFF	NO	0.00100856	4.03424e-05	25	77
Liver/Blood	CASSQVPYEQYF	NO	0.000848041	4.03829e-05	21	77
Liver/Blood	CASSQGQNYGYTF	NO	0.00145801	4.05004e-05	36	77
Liver/Blood	CASSLGSEQYF	NO	0.00123539	4.11797e-05	30	77
Liver/Blood	CASSLRQGGTEAFF	NO	0.00153386	4.14557e-05	37	77
Liver/Blood	CAWSVQGDQPQHF	NO	0.000833634	4.16817e-05	20	77
Liver/Blood	CASSLGLAYNEQFF	NO	0.000833659	4.16829e-05	20	77
Liver/Blood	CASSPPGGNYGYTF	NO	0.000948572	4.31169e-05	22	77
Liver/Blood	CASSLEGNTIYF	NO	0.00140278	4.38367e-05	32	77
Liver/Blood	CASSPRQGAYEQYF	NO	0.00158371	4.39919e-05	36	77
Liver/Blood	CASSLGQGAGELFF	NO	0.00114991	4.42275e-05	26	77
Liver/Blood	CASSLRETQYF	NO	0.00291451	4.48386e-05	65	77
Liver/Blood	CASSQGDQPQHF	NO	0.00135145	4.50483e-05	30	77
Liver/Blood	CASSLGGANYGYTF	NO	0.0016367	4.5464e-05	36	77
Liver/Blood	CASSSLNSPLHF	NO	0.000956857	4.55646e-05	21	77
Liver/Blood	CASSPGGNTEAFF	NO	0.00245052	4.62363e-05	53	77
Liver/Blood	CASRTGNQPQHF	NO	0.00116821	4.67282e-05	25	77
Liver/Blood	CASSVTENTEAFF	NO	0.000982961	4.68077e-05	21	77
Liver/Blood	CASSPQGNEQFF	NO	0.00173703	4.69466e-05	37	77
Liver/Blood	CASSFGGADTQYF	NO	0.00114942	4.78924e-05	24	77
Liver/Blood	CASSPDSYEQYF	NO	0.00288633	4.81055e-05	60	77
Liver/Blood	CASSSTYEQYF	NO	0.00327643	5.28456e-05	62	77
Liver/Blood	CASSFDYEQYF	NO	0.00118479	5.38543e-05	22	77
Liver/Blood	CASSLSETQYF	NO	0.00260836	5.5497e-05	47	77
Liver/Blood	CASSGGGNQPQHF	NO	0.00178587	5.58084e-05	32	77
Liver/Blood	CASSPNNEQFF	NO	0.00181444	5.67013e-05	32	77
Liver/Blood	CASSQDRTYEQYF	NO	0.00114266	5.71328e-05	20	77
Liver/Blood	CASSLRGNTEAFF	NO	0.00321985	5.74972e-05	56	77
Liver/Blood	CASSDPNTEAFF	NO	0.00127936	5.81525e-05	22	77
Liver/Blood	CASSLGGDEQFF	NO	0.00147023	5.88093e-05	25	77
Liver/Blood	CASSLQGDTQYF	NO	0.00130406	5.92756e-05	22	77
Liver/Blood	CASSLGQNQPQHF	NO	0.0023337	5.98384e-05	39	77
Liver/Blood	CASSGTGSSYEQYF	NO	0.00132174	6.00789e-05	22	77
Liver/Blood	CASSLESGELFF	NO	0.00127874	6.08926e-05	21	77
Liver/Blood	CASSLAGTGSYEQYF	NO	0.0014181	6.16564e-05	23	77
Liver/Blood	CASSRDSTDTQYF	NO	0.00271512	6.17074e-05	44	77
Liver/Blood	CASSPGGEQYF	NO	0.00183358	6.3227e-05	29	77
Liver/Blood	CASSPGGSYGYTF	NO	0.00165109	6.35036e-05	26	77
Liver/Blood	CASSLRGGYGYTF	NO	0.00186891	6.44452e-05	29	77
Liver/Blood	CASSLAMNTEAFF	NO	0.0024432	6.60325e-05	37	77
Liver/Blood	CASSLQGDQPQHF	NO	0.00255063	6.71218e-05	38	77
Liver/Blood	CASSSQGAGTEAFF	NO	0.0018839	6.72822e-05	28	77
Liver/Blood	CASSLQSSYNEQFF	NO	0.00163424	6.80934e-05	24	77
Liver/Blood	CASSLGGGETQYF	NO	0.0037635	6.84272e-05	55	77
Liver/Blood	CASSSGGNTGELFF	NO	0.00167155	6.96481e-05	24	77
Liver/Blood	CASSSQPNTEAFF	NO	0.00141148	7.05738e-05	20	77
Liver/Blood	CASSLSSGSYNEQFF	NO	0.00172056	7.16899e-05	24	77
Liver/Blood	CASSLGLAGVTDTQYF	NO	0.00188719	7.25841e-05	26	77
Liver/Blood	CASSPGLAGGNEQFF	NO	0.0029386	7.34649e-05	40	77
Liver/Blood	CASSRTGGNTEAFF	NO	0.00272213	7.77752e-05	35	77
Liver/Blood	CASSLRGGGTDTQYF	NO	0.00181086	7.8733e-05	23	77
Liver/Blood	CASSLVSGANVLTF	NO	0.00245419	7.91673e-05	31	77
Liver/Blood	CASSRQGTYEQYF	NO	0.0022182	8.53154e-05	26	77
Liver/Blood	CASSLGHSYEQYF	NO	0.00228359	8.78303e-05	26	77
Liver/Blood	CASSLDSQETQYF	NO	0.00363596	9.32297e-05	39	77
Liver/Blood	CASSLGSTYEQYF	NO	0.00244327	9.39718e-05	26	77
Liver/Blood	CASSLGSTGELFF	NO	0.00344777	9.85077e-05	35	77
Liver/Blood	CASSPTGYEQYF	NO	0.0043537	0.000101249	43	77
Liver/Blood	CASSIGQGYEQYF	NO	0.00204591	0.000102295	20	77
Liver/Blood	CASSLRLAGSTDTQYF	NO	0.00279108	0.000103373	27	77
Liver/Blood	CASSEYNEQFF	NO	0.00425515	0.000111978	38	77
Liver/Blood	CASSPGPNYGYTF	NO	0.00411898	0.000114416	36	77
Liver/Blood	CASSAQGNQPQHF	NO	0.00249644	0.000118878	21	77
Liver/Blood	CASSSGQLNTEAFF	NO	0.00357791	0.000123376	29	77
Liver/Blood	CASSPSGGTEAFF	NO	0.00333999	0.000128461	26	77
Liver/Blood	CASSPGTENTEAFF	NO	0.00281401	0.000134001	21	77
Liver/Blood	CASSLGANEQFF	NO	0.00301211	0.000150605	20	77
Liver/Blood	CASSLTDSYEQYF	NO	0.00362493	0.00016477	22	77
Liver/Blood	CASSLAGANTEAFF	NO	0.00529089	0.000170674	31	77
Liver/Blood	CASSFSNTGELFF	NO	0.00447666	0.000172179	26	77
Liver/Blood	CASSRMNTEAFF	NO	0.00486383	0.000173708	28	77
Liver/Blood	CASSSGQGQETQYF	NO	0.00424144	0.000192793	22	77
Liver/Blood	CASSWGRNTEAFF	NO	0.00529714	0.000220714	24	77
Liver/Blood	CASSPRDSNQPQHF	NO	0.00646517	0.000258607	25	77
Liver/Blood	CASSLGGGELFF	NO	0.00789214	0.000263071	30	77
Liver/Blood	CASSLEASYEQYF	NO	0.00713801	0.000297417	24	77
Liver/Blood	CASSRDSNQPQHF	NO	0.0195065	0.000336318	58	77
Liver/Blood	CASSLTGGETQYF	NO	0.0134504	0.000344881	39	77
Liver/Blood	CASSHTDTQYF	NO	0.0215702	0.000458941	47	77
Liver/Blood	CASSLGSQPQHF	NO	0.0154938	0.000595917	26	77
Liver/Blood	CASSLISYEQYF	NO	0.02186	0.000728665	30	77
Liver/Blood	CASSLRDSNQPQHF	NO	0.0297725	0.00110269	27	77
Liver/Blood	CASSPGQNNQPQHF	NO	0.0608782	0.00253659	24	77
Lung/Blood	CASSLGTEAFF	YES	0.000823639	6.33568e-05	13	16
Lung/Blood	CASSLEETQYF	YES	0.000639797	5.33164e-05	12	16
Lung/Blood	CASSLNTEAFF	YES	0.000665211	6.04737e-05	11	16
Lung/Blood	CASSLGGSNQPQHF	YES	0.000532686	5.32686e-05	10	16
Lung/Blood	CASSDRDTGELFF	YES	0.000995327	0.000110592	9	16
Lung/Blood	CASSLAGGNQPQHF	YES	0.000308427	3.85534e-05	8	16
Lung/Blood	CASSLTNEQFF	YES	0.00148942	0.000212774	7	16
Lung/Blood	CASSLRGNEQFF	YES	0.00147445	0.000210636	7	16
Lung/Blood	CASSLLGGNTEAFF	YES	0.000731487	0.000104498	7	16
Lung/Blood	CASSYSGNTEAFF	YES	0.00145687	0.000242811	6	16
Lung/Blood	CASSLAGGTYEQYF	YES	0.00111131	0.000185218	6	16
Lung/Blood	CASSYSYGYTF	YES	0.000767135	0.000153427	5	16
Lung/Blood	CASSPSTDTQYF	NO	0.00282689	0.000188459	15	16
Lung/Blood	CASSVGGNTEAFF	NO	0.00058751	5.341e-05	11	16
Lung/Blood	CASSSDYEQYF	NO	0.000634113	6.34113e-05	10	16
Lung/Blood	CASSLRGNQPQHF	NO	0.000878421	9.76024e-05	9	16
Lung/Blood	CASSLQGYEQYF	NO	0.000973521	0.000108169	9	16
Lung/Blood	CASSFGGNYGYTF	NO	0.000712164	7.91294e-05	9	16
Lung/Blood	CASSSTYEQYF	NO	0.000888121	0.000111015	8	16
Lung/Blood	CASSSRYEQYF	NO	0.00151786	0.000189733	8	16
Lung/Blood	CASSPGPYGYTF	NO	0.000756431	9.45539e-05	8	16
Lung/Blood	CASSLGQANYGYTF	NO	0.00328473	0.000410591	8	16
Lung/Blood	CASSFRYEQYF	NO	0.00119657	0.000149572	8	16
Lung/Blood	CASSERGNTEAFF	NO	0.00383238	0.000479048	8	16
Lung/Blood	CASSQDSNQPQHF	NO	0.000424499	6.06428e-05	7	16
Lung/Blood	CASSPQGYGYTF	NO	0.0122334	0.00174762	7	16
Lung/Blood	CASSLVQGGTEAFF	NO	0.000847873	0.000121125	7	16
Lung/Blood	CASSLETDTQYF	NO	0.00124022	0.000177175	7	16
Lung/Blood	CASSLSLGETQYF	NO	0.000592343	9.87238e-05	6	16
Lung/Blood	CASSLSGMNTEAFF	NO	0.000244182	4.0697e-05	6	16
Lung/Blood	CASSLKGAYEQYF	NO	0.00117901	0.000196501	6	16
Lung/Blood	CASSLDPNQPQHF	NO	0.0027959	0.000465984	6	16
Lung/Blood	CASSFSTGELFF	NO	0.0200839	0.00334731	6	16
Lung/Blood	CASSVRGGTEAFF	NO	0.000759763	0.000151953	5	16
Lung/Blood	CASSSRGPETQYF	NO	0.000906412	0.000181282	5	16
Lung/Blood	CASSQYTEAFF	NO	0.00107449	0.000214898	5	16
Lung/Blood	CASSLTGGGNQPQHF	NO	0.000918836	0.000183767	5	16
Lung/Blood	CASSLGPGNTIYF	NO	0.00103391	0.000206782	5	16
Lung/Blood	CASSLGGRNQPQHF	NO	0.000867116	0.000173423	5	16
Lung/Blood	CASSLGDRSYEQYF	NO	0.00144451	0.000288902	5	16
Lung/Blood	CASSFDTEAFF	NO	0.00152358	0.000304716	5	16
Liver/Tumor	CASSLGQAYEQYF	YES	0.0377659	0.00222152	17	60
Liver/Tumor	CASSLGGYEQYF	YES	0.0266683	0.000987714	27	60
Liver/Tumor	CASSLEGYEQYF	YES	0.00940992	0.000522773	18	60
Liver/Tumor	CASSLEETQYF	YES	0.00859789	0.000409424	21	60
Liver/Tumor	CASSLSTDTQYF	YES	0.00856343	0.000285448	30	60
Liver/Tumor	CASSLGQNTEAFF	YES	0.00724726	0.000315098	23	60
Liver/Tumor	CASSLGTGELFF	YES	0.00472996	0.000205651	23	60
Liver/Tumor	CASSYSYEQYF	YES	0.00454273	0.00021632	21	60
Liver/Tumor	CASSSTDTQYF	YES	0.00423754	0.000176564	24	60
Liver/Tumor	CASSPGGYEQYF	YES	0.00394589	0.000219216	18	60
Liver/Tumor	CASSDRDTGELFF	YES	0.00362133	0.000226333	16	60
Liver/Tumor	CASSLGGNTGELFF	YES	0.00357989	0.000210582	17	60
Liver/Tumor	CASSLGQNTGELFF	NO	0.00604639	0.000302319	20	60
Liver/Tumor	CASSLTYEQYF	NO	0.0054639	0.000321406	17	60
Liver/Tumor	CASSLGGNTEAFF	NO	0.00522804	0.000227306	23	60
Liver/Tumor	CASSLRETQYF	NO	0.00479738	0.000239869	20	60
Liver/Tumor	CASSLDGNTEAFF	NO	0.00448105	0.000298737	15	60
Liver/Tumor	CASSSYNEQFF	NO	0.00365671	0.000243781	15	60
Liver/Tumor	CASSLGPYEQYF	NO	0.00293503	0.000195669	15	60
Liver/Tumor	CASSRQGNTEAFF	NO	0.0029267	0.000172159	17	60
Liver/Tumor	CASSLDRDTEAFF	NO	0.00199365	0.000124603	16	60
Lung/Tumor	CASSLTGGYNEQFF	YES	0.00102932	0.00025733	4	16
Lung/Tumor	CASSDSSTDTQYF	YES	0.00125432	0.000313581	4	16
Lung/Tumor	CSVGTGGTNEKLFF	YES	0.00168629	0.000421573	4	16
Lung/Tumor	CASSPGTDTQYF	YES	0.00170791	0.000243986	7	16
Lung/Tumor	CASSIRSSYEQYF	YES	0.00182013	0.000303355	6	16
Lung/Tumor	CASSRGTEAFF	YES	0.00332358	0.000830895	4	16
Lung/Tumor	CASSRTVQETQYF	YES	0.00622668	0.00155667	4	16
Lung/Tumor	CASSLKETQYF	YES	0.0113228	0.00188713	6	16
Lung/Tumor	CASSQGTGELFF	YES	0.0260804	0.00652009	4	16
Lung/Tumor	CASSSSTDTQYF	NO	0.000788454	0.000157691	5	16
Lung/Tumor	CASSVGGNTEAFF	NO	0.000960359	0.000192072	5	16
Lung/Tumor	CASSLANSYEQYF	NO	0.0013531	0.000338275	4	16
Lung/Tumor	CASSLGGQPQHF	NO	0.0017508	0.0004377	4	16
Lung/Tumor	CASSPDRGYGYTF	NO	0.00180121	0.000360242	5	16
Lung/Tumor	CASSRDRNTEAFF	NO	0.00247676	0.000412794	6	16
Lung/Tumor	CASSPGETQYF	NO	0.0031727	0.000453242	7	16
Lung/Tumor	CASSLGQANYGYTF	NO	0.00319754	0.000799386	4	16
Lung/Tumor	CASSREGDQPQHF	NO	0.00328139	0.000820348	4	16
Lung/Tumor	CASSDSTSGSNEQFF	NO	0.00397036	0.000992591	4	16
Lung/Tumor	CASRGQPNTEAFF	NO	0.00464748	0.00116187	4	16
Lung/Tumor	CASSLRETQYF	NO	0.00802693	0.00133782	6	16
Lung/Tumor	CASSSSSYEQYF	NO	0.0106206	0.00151722	7	16
Lung/Tumor	CASSRGPGELFF	NO	0.0116586	0.00233171	5	16
Lung/Tumor	CASSLSETQYF	NO	0.0131854	0.00219756	6	16
